# Comparative single cell analysis of transcriptional bursting reveals the role of genome organization on *de novo* transcript origination

**DOI:** 10.1101/2024.04.29.591771

**Authors:** UnJin Lee, Cong Li, Christopher B. Langer, Nicolas Svetec, Li Zhao

## Abstract

Spermatogenesis is a key developmental process underlying the origination of newly evolved genes. However, rapid cell type-specific transcriptomic divergence of the *Drosophila* germline has posed a significant technical barrier for comparative single-cell RNA-sequencing (scRNA-Seq) studies. By quantifying a surprisingly strong correlation between species- and cell type-specific divergence in three closely related *Drosophila* species, we apply a new statistical procedure to identify a core set of 198 genes that are highly predictive of cell type identity while remaining robust to species-specific differences that span over 25-30 million years of evolution. We then utilize cell type classifications based on the 198-gene set to show how transcriptional divergence in cell type increases throughout spermatogenic developmental time. After validating these cross-species cell type classifications using RNA fluorescence in situ hybridization (FISH) and imaging, we then investigate the influence of genome organization on the molecular evolution of spermatogenesis vis-a-vis transcriptional bursting. We first show altering transcriptional burst size contributes to pre-meiotic transcription and altering bursting frequency contributes to post-meiotic expression. We then report global differences in autosomal vs. X chromosomal transcription may arise in a developmental stage preceding full testis organogenesis by showing evolutionarily conserved decreases in X-linked transcription bursting kinetics in all examined somatic and germline cell types. Finally, we provide evidence supporting the cultivator model of *de novo* gene origination by demonstrating how the appearance of newly evolved testis-specific transcripts potentially provides short-range regulation of neighboring genes’ transcriptional bursting properties during key stages of spermatogenesis.

**Significance Statement:** Understanding the divergence and evolution of novel genes and expression is an essential question in evolutionary biology. However, rapid transcriptomic divergence in tissues such as testis has significantly hindered comparative single-cell RNA-Seq studies and understanding of the rapidly evolving components of the cell types. Here, we provide a novel strategy that does not rely on preexisting marker genes for cell type identity to overcome the challenge. We found that genome organization affects expressional evolution through transcriptional bursting dynamics. Our results also support the cultivator model of de novo gene origination—a model emphasizing the genomic environment in shaping novel gene origination—by illustrating how newly evolved transcripts alter the transcriptional bursting kinetics of neighboring genes.
