## Supplementary material for "Comparative single cell analysis of transcriptional bursting reveals the role of genome organization on *de novo* transcript origination": Data S3

spec_code	symbol	type	fbgn_mel	fbgn_yak	fbgn_ana	nei_L2_sym_mel	nei_L2_fbgn_mel	nei_L2_fbgn_yak	nei_L2_fbgn_ana	nei_L1_sym_mel	nei_L1_fbgn_mel	nei_L1_fbgn_yak	nei_L1_fbgn_ana	nei_R1_sym_mel	nei_R1_fbgn_mel	nei_R1_fbgn_yak	nei_R1_fbgn_ana	nei_R2_sym_mel	nei_R2_fbgn_mel	nei_R2_fbgn_yak	nei_R2_fbgn_ana	notes
000001	mir-1014	etc	FBgn0262384	NA	NA	nero	FBgn0261479	FBgn0240501	FBgn0100247	CG1910	FBgn0022349	FBgn0022418	FBgn0099979	salt	FBgn0039872	FBgn0240500	FBgn0100244	CG2187	FBgn0017448	FBgn0240500	FBgn0100244
000001	let-7	etc	FBgn0262406	NA	NA	bsf	FBgn0284256	FBgn0230454	FBgn0091873	Ntf-2r	FBgn0032680	NA	NA	CG10283	FBgn0032681	FBgn0230453	FBgn0091870	grnd	FBgn0032682	FBgn0230885	FBgn0092081
000001	mir-375	etc	FBgn0262177	NA	NA	kraken	FBgn0020545	FBgn0234625	FBgn0092104	CG13949	FBgn0031288	FBgn0234635	FBgn0092105	CG13950	FBgn0031289	FBgn0234645	FBgn0092106	aru	FBgn0029095	FBgn0233426	FBgn0091846
000001	dmel_testis_AG_merged.3340.1	prev	NA	NA	NA	CadN	FBgn0015609	FBgn0230817	FBgn0092114	CG42830	FBgn0262017	FBgn0275447	NA	CadN2	FBgn0262018	FBgn0230815	FBgn0092113	CG43271	FBgn0262960	FBgn0276866	NA
000001	dmel_testis_AG_merged.3340.2	prev	NA	NA	NA	CadN	FBgn0015609	FBgn0230817	FBgn0092114	CG42830	FBgn0262017	FBgn0275447	NA	CadN2	FBgn0262018	FBgn0230815	FBgn0092113	CG43271	FBgn0262960	FBgn0276866	NA
000001	mir-4912	etc	FBgn0263575	NA	NA	CG3225	FBgn0031631	FBgn0232271	FBgn0091445	CG15628	FBgn0031632	FBgn0235733	FBgn0092516	Fnta	FBgn0031633	FBgn0232267	FBgn0091444	Ir25a	FBgn0031634	FBgn0232265	FBgn0091443
000001	tRNA:Ser-CGA-1-2	etc	FBgn0011976	NA	NA	ben	FBgn0000173	FBgn0234595	FBgn0096242	Ste12DOR	FBgn0044817	NA	NA	Ste:CG33247	FBgn0053247	NA	NA	Ste:CG33246	FBgn0053246	NA	NA
000001	CR43498	lncRNA	FBgn0263509	NA	NA	nej	FBgn0261617	FBgn0233014	FBgn0099414	btd	FBgn0000233	FBgn0235248	FBgn0099525	Sp1	FBgn0020378	FBgn0235250	FBgn0099527	CG1354	FBgn0030151	FBgn0235251	FBgn0102111
000001	CR43622	lncRNA	FBgn0263613	NA	NA	CG43101	FBgn0262547	FBgn0276249	NA	Obp51a	FBgn0043530	FBgn0230023	NA	CG33467	FBgn0053467	FBgn0241803	NA	chn	FBgn0015371	FBgn0231290	FBgn0089348
000001	mir-1009	etc	FBgn0262435	NA	NA	CG30178	FBgn0050178	FBgn0231967	FBgn0096827	Pask	FBgn0034950	FBgn0231968	FBgn0089922	CG3860	FBgn0034951	FBgn0229303	FBgn0089083	Unc-89	FBgn0053519	FBgn0229302	FBgn0089082
000001	snoRNA:Me28S-G2173	etc	FBgn0086028	NA	NA	CG4294	FBgn0034742	FBgn0229645	FBgn0090048	RpS16	FBgn0034743	FBgn0068317	FBgn0088943	Vps20	FBgn0034744	FBgn0231631	FBgn0088944	tous	FBgn0034745	FBgn0229644	FBgn0090046
000001	CR45020	lncRNA	FBgn0266378	NA	NA	SRPK	FBgn0286813	FBgn0229494	FBgn0090066	Stacl	FBgn0263980	FBgn0229498	FBgn0090071	Mtk	FBgn0014865	FBgn0229496	NA	CG30472	FBgn0050472	FBgn0231776	FBgn0273941
000001	mir-3643	etc	FBgn0263629	NA	NA	HLH54F	FBgn0022740	FBgn0229682	FBgn0088712	ACOX1	FBgn0027572	FBgn0229683	FBgn0088713	OstDelta	FBgn0034277	FBgn0231601	FBgn0090258	CG14488	FBgn0034278	FBgn0231600	FBgn0090257
000001	snoRNA:U31:54Eb	etc	FBgn0063380	NA	NA	swi2	FBgn0034262	FBgn0231608	FBgn0090267	rdgBbeta	FBgn0027872	FBgn0231607	FBgn0090266	CG46315	FBgn0284231	NA	NA	CG6424	FBgn0028494	FBgn0231606	FBgn0090265
000001	tRNA:Leu-AAG-1-4	etc	FBgn0050229	NA	NA	Jabba	FBgn0259682	FBgn0231531	FBgn0090782	Mctp	FBgn0034389	FBgn0229776	FBgn0088156	CG15093	FBgn0034390	FBgn0231530	FBgn0090781	CG15080	FBgn0034391	FBgn0229779	FBgn0088157
000001	CR45442	lncRNA	FBgn0266991	NA	NA	CG7377	FBgn0036176	NA	NA	CG33268	FBgn0036177	NA	NA	CG7368	FBgn0036179	FBgn0239071	FBgn0102268	CG14137	FBgn0036178	FBgn0237519	NA
000001	mir-190	etc	FBgn0262387	NA	NA	ergic53	FBgn0035909	FBgn0238052	FBgn0101327	rhea	FBgn0260442	FBgn0238053	FBgn0101328	CG6638	FBgn0035911	FBgn0238562	FBgn0087199	CG43078	FBgn0262508	FBgn0238055	FBgn0101329
000001	SNCF	pcg	FBgn0036349	FBgn0068426	FBgn0275094	Nplp2	FBgn0287423	FBgn0068115	NA	CG14111	FBgn0036350	FBgn0239198	FBgn0101034	CG14107	FBgn0036351	FBgn0237397	FBgn0087455	ImpL1	FBgn0001256	FBgn0239199	FBgn0101035
000001	mir-1003	etc	FBgn0262431	NA	NA	CG31125	FBgn0051125	FBgn0228625	FBgn0094776	CG6695	FBgn0039215	FBgn0240683	FBgn0094237	CG31126	FBgn0051126	FBgn0240684	FBgn0094238	Ppox	FBgn0020018	FBgn0228624	FBgn0094775
000001	mir-2494	etc	FBgn0262233	NA	NA	CG17562	FBgn0038449	FBgn0241692	FBgn0094078	CG17560	FBgn0038450	FBgn0241693	NA	CG14893	FBgn0038451	FBgn0241694	FBgn0094082	Ccdc114	FBgn0038452	FBgn0243175	FBgn0094087
000001	dmel_testis_AG_mergedminus.12387.1	prev	NA	NA	NA	ECSIT	FBgn0028436	FBgn0228054	FBgn0093388	CG2017	FBgn0037391	FBgn0241267	FBgn0095659	side-III	FBgn0083949	FBgn0241266	FBgn0095656	CG11373	FBgn0040679	NA	NA
000001	CR45610	lncRNA	FBgn0267170	NA	NA	CG1835	FBgn0031127	FBgn0235331	NA	hydra	FBgn0031128	FBgn0232920	NA	run	FBgn0003300	FBgn0084618	FBgn0092993	CG1324	FBgn0031129	FBgn0068446	FBgn0093001
000001	CR44695	lncRNA	FBgn0265906	NA	NA	CG5790	FBgn0032677	FBgn0230880	FBgn0092078	CG43354	FBgn0263086	NA	NA	Fas3	FBgn0000636	FBgn0230883	FBgn0092079	Acp36DE	FBgn0011559	FBgn0235532	NA
000001	CR44488	lncRNA	FBgn0265681	NA	NA	Acp36DE	FBgn0011559	FBgn0235532	NA	CG34171	FBgn0085200	FBgn0275868	FBgn0273818	RpS26	FBgn0261597	FBgn0068052	FBgn0091875	ncm	FBgn0086707	FBgn0068457	FBgn0091874
000001	CR44586	lncRNA	FBgn0265797	NA	NA	Osi21	FBgn0283678	FBgn0230640	FBgn0092149	CG14926	FBgn0032360	FBgn0230620	FBgn0092148	salr	FBgn0000287	FBgn0235935	FBgn0091799	salm	FBgn0261648	FBgn0230590	FBgn0092147
000001	CR44184	lncRNA	FBgn0265073	NA	NA	RpL30	FBgn0086710	FBgn0068072	FBgn0099549	robl37BC	FBgn0028569	FBgn0230915	FBgn0096691	CG15172	FBgn0032740	FBgn0230401	FBgn0096708	Sidpn	FBgn0032741	FBgn0230916	FBgn0091717
000001	mir-4973	etc	FBgn0263533	NA	NA	CG34007	FBgn0054007	FBgn0230996	NA	CG44270	FBgn0265256	NA	NA	CG31677	FBgn0051677	FBgn0235527	NA	CG15475	FBgn0032867	FBgn0230998	FBgn0092368
000001	CR45373	lncRNA	FBgn0266913	NA	NA	esg	FBgn0287768	FBgn0238253	FBgn0092407	CG15258	FBgn0032563	FBgn0236748	FBgn0091554	CG44869	FBgn0266163	NA	NA	wor	FBgn0001983	FBgn0236745	FBgn0091552
000001	CR44770	lncRNA	FBgn0265995	NA	NA	CG15269	FBgn0028878	FBgn0238169	FBgn0091367	stc	FBgn0001978	FBgn0238180	FBgn0091368	CG4168	FBgn0028888	FBgn0236757	FBgn0092583	Sfp35C	FBgn0259965	FBgn0275630	FBgn0274445
000001	CR45725	lncRNA	FBgn0267289	NA	NA	CG18666	FBgn0040967	FBgn0235920	FBgn0092660	CG14915	FBgn0032335	FBgn0068417	FBgn0092661	CG43725	FBgn0263971	FBgn0235921	FBgn0092662	AstC	FBgn0032336	FBgn0230759	FBgn0091260
000001	CR45453	lncRNA	FBgn0267009	NA	NA	Stam	FBgn0027363	FBgn0235909	FBgn0092854	CG12517	FBgn0032311	FBgn0235910	FBgn0092855	CG14071	FBgn0032312	FBgn0230892	FBgn0091081	CG14070	FBgn0032313	FBgn0230881	FBgn0091080
000001	CR45695	lncRNA	FBgn0267259	NA	NA	CG14352	FBgn0031351	FBgn0235099	NA	RFeSP	FBgn0021906	FBgn0068089	FBgn0091063	chinmo	FBgn0086758	FBgn0235110	FBgn0092874	cpb	FBgn0011570	FBgn0235120	FBgn0097826
000001	CR44916	lncRNA	FBgn0266221	NA	NA	CG11634	FBgn0032968	FBgn0230645	FBgn0098501	CG2528	FBgn0032969	NA	FBgn0100769	CG31693	FBgn0051693	FBgn0230647	NA	tio	FBgn0028979	FBgn0230648	FBgn0098514
000001	CR45739	lncRNA	FBgn0267303	NA	NA	nAChRbeta1	FBgn0000038	FBgn0238706	FBgn0102064	CG15021	FBgn0035544	FBgn0238707	FBgn0102065	CG12607	FBgn0035545	NA	NA	CG11345	FBgn0035546	FBgn0237923	FBgn0274806
000001	CR43884	lncRNA	FBgn0264476	NA	NA	t-Grip128	FBgn0052232	FBgn0237886	FBgn0101699	ATPsynCF6L	FBgn0035585	FBgn0237885	FBgn0101698	CG4597	FBgn0035594	FBgn0238736	FBgn0100958	CG15212	FBgn0040842	FBgn0238737	FBgn0100959
000001	CR45250	lncRNA	FBgn0266785	NA	NA	CG7573	FBgn0036153	FBgn0239050	FBgn0102248	CG6168	FBgn0036154	FBgn0237542	FBgn0101551	CG6163	FBgn0036155	FBgn0240056	FBgn0101548	CG11726	FBgn0036156	FBgn0239051	FBgn0102252
000001	CG13049	lncRNA	FBgn0036592	NA	NA	CG13050	FBgn0036591	NA	NA	CG13064	FBgn0040796	FBgn0240375	FBgn0101168	CG13048	FBgn0036593	FBgn0240311	FBgn0087344	CG13047	FBgn0036594	FBgn0240310	FBgn0087343
000001	CR44554	lncRNA	FBgn0265747	NA	NA	CG17300	FBgn0036345	FBgn0237401	NA	CG11251	FBgn0036346	FBgn0237400	FBgn0087458	trn	FBgn0010452	FBgn0068011	FBgn0101025	CG33262	FBgn0053262	FBgn0239190	NA
000001	CR44668	lncRNA	FBgn0265879	NA	NA	CG32182	FBgn0052182	FBgn0237256	FBgn0087588	CG32181	FBgn0052181	FBgn0237258	FBgn0087589	CG42815	FBgn0261997	NA	NA	CG42816	FBgn0261998	FBgn0239350	FBgn0101592
000001	CR45408	lncRNA	FBgn0266957	NA	NA	Slc45-1	FBgn0035968	FBgn0238527	FBgn0100576	CG4476	FBgn0035969	FBgn0238103	FBgn0087899	CG4483	FBgn0035970	FBgn0238526	FBgn0100575	CG4477	FBgn0035971	FBgn0238105	FBgn0087836
000001	CR44630	lncRNA	FBgn0265841	NA	NA	CG8654	FBgn0034479	FBgn0229858	FBgn0088781	CG16898	FBgn0034480	FBgn0231473	FBgn0093393	CG46443	FBgn0287213	NA	NA	18w	FBgn0287775	FBgn0067453	FBgn0088783
000001	snoRNA:snR38:54Ec	etc	FBgn0063373	NA	NA	swi2	FBgn0034262	FBgn0231608	FBgn0090267	rdgBbeta	FBgn0027872	FBgn0231607	FBgn0090266	CG46315	FBgn0284231	NA	NA	CG6424	FBgn0028494	FBgn0231606	FBgn0090265
000001	CR45312	lncRNA	FBgn0266851	NA	NA	CG17047	FBgn0033827	FBgn0230271	FBgn0090716	CG17048	FBgn0033828	FBgn0231048	FBgn0088233	CG10814	FBgn0033830	FBgn0231047	FBgn0088232	CG43691	FBgn0263774	FBgn0231046	FBgn0088230
000001	tRNA:Asn-GTT-1-1	etc	FBgn0011938	NA	NA	EcR	FBgn0000546	FBgn0236769	FBgn0090845	CG14589	FBgn0033063	FBgn0238018	FBgn0088086	Cyp6w1	FBgn0033065	FBgn0238028	FBgn0090837	CG8343	FBgn0040502	FBgn0084220	FBgn0088087
000001	dmel_testis_AG_mergedminus.13103.1	prev	NA	NA	NA	CG46270	FBgn0278600	NA	NA	Cyp12e1	FBgn0037817	FBgn0243080	FBgn0094486	hth	FBgn0001235	FBgn0241790	FBgn0094538	CG6465	FBgn0037818	FBgn0241788	FBgn0094536
000001	Ccp84Ae	pcg	FBgn0004779	FBgn0242887	FBgn0094819	Ccp84Ag	FBgn0004777	FBgn0241976	FBgn0094203	Ccp84Af	FBgn0004778	FBgn0242888	FBgn0094820	Ccp84Ad	FBgn0004780	FBgn0233959	FBgn0094204	Ccp84Ac	FBgn0004781	FBgn0242886	FBgn0094818
000001	CR44233	lncRNA	FBgn0265164	NA	NA	Ugt37A2	FBgn0038082	FBgn0241603	FBgn0092705	Ugt37A3	FBgn0038083	FBgn0241603	FBgn0092705	beat-Vc	FBgn0038084	FBgn0241602	FBgn0095116	CG31345	FBgn0051345	FBgn0241599	FBgn0095115
000001	lncRNA:TS25	lncRNA	FBgn0284418	NA	NA	CG17734	FBgn0037890	NA	NA	CG5214	FBgn0037891	FBgn0243128	FBgn0093875	pros	FBgn0004595	FBgn0243130	FBgn0093877	KP78b	FBgn0026063	FBgn0241738	NA
000001	CR43644	lncRNA	FBgn0263653	NA	NA	Kaz-m1	FBgn0002578	FBgn0082695	FBgn0093819	E(spl)m2-BFM	FBgn0002592	FBgn0082694	FBgn0095242	E(spl)m3-HLH	FBgn0002609	FBgn0240814	FBgn0093820	E(spl)m4-BFM	FBgn0002629	FBgn0082693	FBgn0095241
000001	dmel_testis_AG_mergedminus.12473.1	prev	NA	NA	NA	CG31482	FBgn0051482	FBgn0228102	FBgn0095387	glob2	FBgn0250846	FBgn0241234	FBgn0093379	sowi	FBgn0037460	FBgn0241232	FBgn0093668	CG15177	FBgn0037461	FBgn0241232	FBgn0093668
000001	CR45636	lncRNA	FBgn0267196	NA	NA	CG31446	FBgn0051446	FBgn0241449	FBgn0095549	CG5399	FBgn0038353	FBgn0068292	FBgn0095550	CG5404	FBgn0038354	FBgn0241450	FBgn0095551	CG31294	FBgn0051294	FBgn0243392	FBgn0093502
000001	CR44952	lncRNA	FBgn0266257	NA	NA	CG9997	FBgn0039597	FBgn0228355	FBgn0093451	aqrs	FBgn0039598	FBgn0068429	FBgn0093450	CG34295	FBgn0085324	FBgn0276003	FBgn0274541	intr	FBgn0039599	FBgn0240954	FBgn0095605
000001	dmel_testis_AG_mergedminus.12425.1	lncRNA	NA	NA	NA	Osi5	FBgn0037413	FBgn0228066	FBgn0093398	Osi6	FBgn0027527	FBgn0228067	FBgn0093399	Osi7	FBgn0037414	FBgn0228068	FBgn0093400	Osi8	FBgn0037415	FBgn0228069	FBgn0093401
000001	tRNA:Leu-TAG-1-1	etc	FBgn0051383	NA	NA	CG9737	FBgn0039758	FBgn0240589	FBgn0093211	CG9733	FBgn0039759	FBgn0240588	FBgn0093210	CG34299	FBgn0085328	FBgn0277279	FBgn0275074	CG9682	FBgn0039760	FBgn0228704	FBgn0095847
000001	CR43303	lncRNA	FBgn0262995	NA	NA	Arl8	FBgn0037551	FBgn0242901	FBgn0095860	grn	FBgn0001138	FBgn0241970	FBgn0093192	CheA84a	FBgn0261290	FBgn0241968	FBgn0274374	CG7800	FBgn0037552	FBgn0242902	NA
000001	CR44664	lncRNA	FBgn0265875	NA	NA	PPYR1	FBgn0030623	FBgn0233609	NA	CG9106	FBgn0030624	FBgn0233607	FBgn0098051	CG5877	FBgn0030625	FBgn0234652	FBgn0098232	gce	FBgn0261703	FBgn0234654	FBgn0098233
000001	CR44568	lncRNA	FBgn0265761	NA	NA	Fpgs1	FBgn0030407	FBgn0234504	FBgn0098380	CG11085	FBgn0030408	FBgn0234505	FBgn0098381	CG15728	FBgn0030409	FBgn0234506	FBgn0098382	Aven	FBgn0030410	FBgn0233746	FBgn0097901
000001	CR44658	lncRNA	FBgn0265869	NA	NA	Ste:CG33237	FBgn0053237	NA	NA	Ste:CG33236	FBgn0053236	NA	NA	CG12479	FBgn0040871	FBgn0233671	FBgn0096246	CG12480	FBgn0030537	FBgn0234597	FBgn0096247
000111	snRNA:U6atac:29B	etc	FBgn0041717	NA	NA	CG13384	FBgn0032036	FBgn0236155	FBgn0092251	CG42819	FBgn0262001	FBgn0228851	FBgn0274455	CG42820	FBgn0262002	FBgn0228848	FBgn0091708	Acp29AB	FBgn0015583	NA	NA
000111	CR44308	lncRNA	FBgn0265367	NA	NA	Spindly	FBgn0031549	FBgn0232434	FBgn0091692	IFT57	FBgn0031550	FBgn0235672	FBgn0092268	drm	FBgn0024244	FBgn0235673	FBgn0092269	CG43815	FBgn0264363	NA	NA
000111	dmel_testis_AG_mergedminus.19274.1	prev	NA	NA	NA	Osi5	FBgn0037413	FBgn0228066	FBgn0093398	Osi6	FBgn0027527	FBgn0228067	FBgn0093399	Osi7	FBgn0037414	FBgn0228068	FBgn0093400	Osi8	FBgn0037415	FBgn0228069	FBgn0093401
000111	CR45526	lncRNA	FBgn0267082	NA	NA	CG12708	FBgn0030666	FBgn0234681	FBgn0099244	CG15599	FBgn0030667	FBgn0233584	NA	CG8128	FBgn0030668	FBgn0234684	FBgn0098920	CG9240	FBgn0030669	FBgn0233583	FBgn0099241
000111	CR44594	lncRNA	FBgn0265805	NA	NA	prd	FBgn0003145	FBgn0230178	FBgn0100433	Pex19	FBgn0032407	FBgn0235977	FBgn0098559	CG6712	FBgn0032408	FBgn0230168	FBgn0100428	Mt2	FBgn0028707	FBgn0235978	FBgn0098561
000111	CR44611	lncRNA	FBgn0265822	NA	NA	Nuf2	FBgn0031886	FBgn0235798	FBgn0101476	Ugt307A1	FBgn0031887	FBgn0232014	FBgn0097793	Pvf2	FBgn0031888	FBgn0235797	FBgn0101465	Pvf3	FBgn0085407	FBgn0235796	FBgn0101454
000111	dmel_testis_AG_mergedminus.4970.1	prev	NA	NA	NA	Mal-A7	FBgn0033296	FBgn0240184	FBgn0089621	Mal-A8	FBgn0033297	FBgn0236563	FBgn0089401	mtt	FBgn0050361	FBgn0240176	FBgn0089620	Cyp6a14	FBgn0033302	FBgn0236566	FBgn0089617
000111	CG33626	pcg	FBgn0053626	FBgn0230201	FBgn0096826	Cpr49Ag	FBgn0033730	FBgn0230198	FBgn0089893	CG30050	FBgn0050050	FBgn0230199	FBgn0089894	CG33627	FBgn0053627	FBgn0230202	FBgn0089895	Cpr49Ah	FBgn0033731	FBgn0230203	FBgn0089897
000111	CG12158	pcg	FBgn0040775	NA	NA	CG13739	FBgn0033403	FBgn0239591	FBgn0095971	Or45a	FBgn0033404	FBgn0236623	FBgn0088860	l(2)03659	FBgn0010549	FBgn0236625	NA	ODA-Dnal1	FBgn0033408	FBgn0239558	FBgn0090116
000111	CR43810	lncRNA	FBgn0264358	NA	NA	Cpr50Ca	FBgn0033867	FBgn0230292	FBgn0090736	S-Lap7	FBgn0033868	FBgn0231022	FBgn0087637	Cpr50Cb	FBgn0033869	FBgn0230293	FBgn0090737	stj	FBgn0261041	FBgn0230294	FBgn0090738
000111	CR45809	lncRNA	FBgn0267459	NA	NA	nerfin-1	FBgn0028999	FBgn0238389	FBgn0101417	Glut1	FBgn0264574	FBgn0238392	FBgn0101418	CG12038	FBgn0035179	FBgn0238394	FBgn0101420	trio	FBgn0024277	FBgn0238271	FBgn0087123
000111	CR46126	lncRNA	FBgn0267801	NA	NA	Veneno	FBgn0037583	FBgn0241950	FBgn0095918	CG7963	FBgn0037584	FBgn0242928	NA	CG45263	FBgn0266801	FBgn0241948	FBgn0094743	Obp85a	FBgn0037589	FBgn0277180	FBgn0094741
000111	dmel_testis_AG_mergedminus.12499.1	prev	NA	NA	NA	Mal-A7	FBgn0033296	FBgn0240184	FBgn0089621	Mal-A8	FBgn0033297	FBgn0236563	FBgn0089401	mtt	FBgn0050361	FBgn0240176	FBgn0089620	CG12780	FBgn0033301	FBgn0240158	FBgn0096813
000111	CR46265	lncRNA	FBgn0275433	NA	NA	VAChT	FBgn0270928	FBgn0275793	FBgn0273696	ChAT	FBgn0000303	FBgn0242621	FBgn0094142	CG34283	FBgn0085312	FBgn0242263	FBgn0100644	CG7714	FBgn0038645	FBgn0242262	FBgn0094886
000111	CR44264	lncRNA	FBgn0265204	NA	NA	DIP-gamma	FBgn0039617	FBgn0228347	FBgn0095747	wat	FBgn0039620	FBgn0228345	FBgn0095746	CG14518	FBgn0039621	FBgn0240974	FBgn0093289	eIF4E6	FBgn0039622	FBgn0228343	NA
000111	CR44345	lncRNA	FBgn0265445	NA	NA	CG34170	FBgn0085199	FBgn0230838	FBgn0092134	CG45691	FBgn0267255	NA	NA	CG31804	FBgn0051804	FBgn0275859	NA	Lrch	FBgn0032633	FBgn0230837	FBgn0092133
000111	CR44496	lncRNA	FBgn0265689	NA	NA	kek2	FBgn0015400	FBgn0084129	FBgn0091593	Mst33A	FBgn0028412	FBgn0232546	NA	Acp33A	FBgn0267327	FBgn0230495	NA	spag4	FBgn0032368	FBgn0230485	FBgn0092412
000111	CR44495	lncRNA	FBgn0265688	NA	NA	CG34162	FBgn0085191	FBgn0235941	FBgn0091592	CG43438	FBgn0263386	FBgn0276791	NA	kek2	FBgn0015400	FBgn0084129	FBgn0091593	Mst33A	FBgn0028412	FBgn0232546	NA
000111	CR45359	lncRNA	FBgn0266899	NA	NA	CG2493	FBgn0032864	FBgn0230321	FBgn0091588	CG43233	FBgn0262878	FBgn0276089	NA	CG34007	FBgn0054007	FBgn0230996	NA	CG44270	FBgn0265256	NA	NA
000111	CR44859	lncRNA	FBgn0266153	NA	NA	esg	FBgn0287768	FBgn0238253	FBgn0092407	CG15258	FBgn0032563	FBgn0236748	FBgn0091554	CG44869	FBgn0266163	NA	NA	wor	FBgn0001983	FBgn0236745	FBgn0091552
000111	CR44196	lncRNA	FBgn0265085	NA	NA	CG4168	FBgn0028888	FBgn0236757	FBgn0092583	Sfp35C	FBgn0259965	FBgn0275630	FBgn0274445	CG43230	FBgn0262875	FBgn0275462	NA	ZnT35C	FBgn0028516	FBgn0236756	FBgn0092582
000111	CR45291	lncRNA	FBgn0266829	NA	NA	Nepl3	FBgn0031678	FBgn0236231	FBgn0092310	Rpn11	FBgn0028694	FBgn0068045	FBgn0091183	qtc	FBgn0028572	FBgn0229145	FBgn0092745	RpL37A	FBgn0261608	FBgn0229148	FBgn0091182
000111	CR43762	lncRNA	FBgn0264262	NA	NA	CG11630	FBgn0032964	FBgn0230690	FBgn0100856	tsh	FBgn0003866	FBgn0230642	FBgn0098465	CG11629	FBgn0032965	FBgn0230688	FBgn0100802	CG1421	FBgn0032966	FBgn0230643	FBgn0098499
000111	CR44609	lncRNA	FBgn0265820	NA	NA	dpy	FBgn0053196	NA	FBgn0100954	HP6	FBgn0031613	FBgn0232298	NA	BG642163	FBgn0083938	FBgn0235725	NA	CG15635	FBgn0031617	NA	NA
000111	CR43716	lncRNA	FBgn0263869	NA	NA	dpy	FBgn0053196	NA	FBgn0100954	HP6	FBgn0031613	FBgn0232298	NA	BG642163	FBgn0083938	FBgn0235725	NA	CG15635	FBgn0031617	NA	NA
000111	CR45983	lncRNA	FBgn0267645	NA	NA	CG13713	FBgn0042199	FBgn0238723	FBgn0102080	CG13712	FBgn0035570	FBgn0237898	FBgn0101708	CG12493	FBgn0035571	NA	NA	CG13711	FBgn0035572	FBgn0238724	FBgn0102081
000111	CG33702	lncRNA	FBgn0053702	FBgn0238499	FBgn0097092	RpS9	FBgn0010408	FBgn0068046	FBgn0101648	CG33703	FBgn0053703	FBgn0238500	FBgn0274470	CG33700	FBgn0053700	FBgn0238498	FBgn0273711	Or67a	FBgn0036009	FBgn0276448	NA
000111	CG42832	lncRNA	FBgn0262021	NA	NA	CG46394	FBgn0286872	NA	NA	Duba	FBgn0036180	FBgn0237518	FBgn0101527	Muc68Ca	FBgn0036181	FBgn0277171	NA	Akr1B	FBgn0086254	FBgn0068282	FBgn0101525
000111	CR45670	lncRNA	FBgn0267230	NA	NA	CG14995	FBgn0035497	FBgn0237955	FBgn0101399	Fit1	FBgn0035498	FBgn0238672	FBgn0087139	Ack	FBgn0028484	FBgn0238673	FBgn0087594	Chd64	FBgn0035499	FBgn0237954	FBgn0100882
000111	tRNA:Pro-AGG-1-7	prev	FBgn0052126	NA	NA	CG33262	FBgn0053262	FBgn0239190	NA	snky	FBgn0086916	FBgn0239191	FBgn0101026	caps	FBgn0023095	FBgn0239193	FBgn0101028	CG32119	FBgn0052119	FBgn0237398	FBgn0087457
000111	CR45096	lncRNA	FBgn0266535	NA	NA	CG33262	FBgn0053262	FBgn0239190	NA	snky	FBgn0086916	FBgn0239191	FBgn0101026	caps	FBgn0023095	FBgn0239193	FBgn0101028	CG32119	FBgn0052119	FBgn0237398	FBgn0087457
000111	CR44520	lncRNA	FBgn0265713	NA	NA	DIP-delta	FBgn0085420	FBgn0238749	FBgn0100972	CG4835	FBgn0035607	FBgn0238750	FBgn0100974	blanks	FBgn0035608	FBgn0232871	FBgn0087800	CG34342	FBgn0085371	FBgn0237868	FBgn0087504
000111	CR45976	lncRNA	FBgn0267638	NA	NA	CG34251	FBgn0085280	FBgn0237254	FBgn0087586	Ccn	FBgn0052183	FBgn0237255	FBgn0087587	CheB74a	FBgn0261294	FBgn0239358	NA	CG6052	FBgn0036747	FBgn0239357	FBgn0100890
000111	Ir67c	pcg	FBgn0052058	FBgn0237591	FBgn0097063	CG12362	FBgn0036082	FBgn0238986	FBgn0087634	Ir67b	FBgn0036083	FBgn0237592	FBgn0097064	Gem3	FBgn0011802	FBgn0237590	FBgn0100826	CG32061	FBgn0052061	FBgn0238991	FBgn0087635
000111	CR46213	lncRNA	FBgn0267933	NA	NA	Best3	FBgn0036492	FBgn0237184	FBgn0087774	CG7255	FBgn0036493	FBgn0239460	FBgn0100688	Toll-6	FBgn0036494	FBgn0239461	FBgn0100689	CG33259	FBgn0036495	FBgn0240340	FBgn0097057
000111	CR45390	lncRNA	FBgn0266939	NA	NA	CG7271	FBgn0036791	FBgn0237286	NA	term	FBgn0003683	FBgn0237286	NA	CG4174	FBgn0036793	FBgn0239298	FBgn0087856	CG13380	FBgn0036799	FBgn0239297	FBgn0097595
000111	Cpr65Az	pcg	FBgn0035686	FBgn0238802	FBgn0100522	CG13297	FBgn0035685	FBgn0237815	FBgn0087956	Cpr65Ay	FBgn0085300	FBgn0237814	FBgn0087955	Prdm13	FBgn0035687	FBgn0238803	FBgn0100524	fmt	FBgn0035688	FBgn0237813	FBgn0087954
000111	Acp65Aa	pcg	FBgn0020765	FBgn0237816	FBgn0087957	Cpr65Ax2	FBgn0042118	FBgn0276098	NA	Lcp65Aa	FBgn0020645	FBgn0237817	FBgn0100521	CG13297	FBgn0035685	FBgn0237815	FBgn0087956	Cpr65Ay	FBgn0085300	FBgn0237814	FBgn0087955
000111	CR44828	lncRNA	FBgn0266086	NA	NA	SiaT	FBgn0035050	FBgn0082379	FBgn0085978	Mid1	FBgn0053988	FBgn0229229	FBgn0088948	Usp15-31	FBgn0050421	FBgn0232043	FBgn0090597	spz6	FBgn0035056	FBgn0232044	FBgn0090598
000111	CR44636	lncRNA	FBgn0265847	NA	NA	CG46443	FBgn0287213	NA	NA	18w	FBgn0287775	FBgn0067453	FBgn0088783	CG11041	FBgn0034481	FBgn0229860	FBgn0088784	CG16894	FBgn0034483	FBgn0231469	FBgn0090192
000111	CR44628	lncRNA	FBgn0265839	NA	NA	CG8654	FBgn0034479	FBgn0229858	FBgn0088781	CG16898	FBgn0034480	FBgn0231473	FBgn0093393	CG46443	FBgn0287213	NA	NA	18w	FBgn0287775	FBgn0067453	FBgn0088783
000111	dmel_testis_AG_mergedminus.6190.1	prev	NA	NA	NA	Cdk5	FBgn0013762	FBgn0231768	FBgn0099620	CG8204	FBgn0034033	FBgn0231767	FBgn0090412	CG42524	FBgn0260429	NA	NA	fus	FBgn0023441	FBgn0231765	FBgn0090410
000111	CR43948	lncRNA	FBgn0264599	NA	NA	eIF3j	FBgn0027619	FBgn0236670	FBgn0090595	CG12134	FBgn0033471	FBgn0236671	FBgn0090596	eve	FBgn0000606	FBgn0024766	FBgn0088337	TER94	FBgn0286784	FBgn0236673	FBgn0088175
000111	CR44343	lncRNA	FBgn0265443	NA	NA	CG4712	FBgn0033818	FBgn0231055	FBgn0088237	CG4714	FBgn0033819	FBgn0231054	FBgn0088236	CG4716	FBgn0033820	FBgn0068304	FBgn0090713	CG10799	FBgn0033821	FBgn0068497	FBgn0273467
000111	CR44300	lncRNA	FBgn0265346	NA	NA	CG7220	FBgn0033544	FBgn0230555	FBgn0090801	Mat1	FBgn0024956	FBgn0230783	FBgn0088131	CG33144	FBgn0053144	FBgn0230782	FBgn0088130	mthl13	FBgn0050018	FBgn0276062	NA
000111	lncRNA:TS26	lncRNA	FBgn0284419	NA	NA	CG12538	FBgn0038157	NA	NA	CG46457	FBgn0287587	NA	NA	CG31337	FBgn0051337	FBgn0241551	FBgn0094394	CG14370	FBgn0038158	FBgn0243311	FBgn0094622
000111	dmel_testis_AG_mergedminus.12644.1	prev	NA	NA	NA	Nlg3	FBgn0083963	FBgn0242835	FBgn0094307	Nlg1	FBgn0051146	FBgn0277328	FBgn0094697	CG2616	FBgn0037512	FBgn0228990	FBgn0094698	CG43254	FBgn0262899	FBgn0276790	NA
000111	CR45559	lncRNA	FBgn0267119	NA	NA	Scr	FBgn0003339	FBgn0242877	FBgn0094808	ftz	FBgn0001077	FBgn0241981	FBgn0094208	CG46458	FBgn0287588	NA	NA	Antp	FBgn0260642	FBgn0242876	FBgn0094807
000111	CR44940	lncRNA	FBgn0266245	NA	NA	Tengl4	FBgn0037857	FBgn0243105	FBgn0101160	side-VI	FBgn0083950	FBgn0243107	FBgn0093749	CG43449	FBgn0263403	FBgn0276459	FBgn0274852	SdhCL	FBgn0037860	FBgn0241759	FBgn0095282
000111	dmel_testis_AG_mergedplus.12457.1	prev	NA	NA	NA	Neurochondrin	FBgn0037447	FBgn0228097	FBgn0095383	CG15186	FBgn0037448	FBgn0228098	FBgn0095384	CG15185	FBgn0037449	FBgn0228099	FBgn0095385	dpr11	FBgn0053202	FBgn0241236	FBgn0093672
000111	Or83c	pcg	FBgn0037399	FBgn0241255	FBgn0095648	CG11459	FBgn0037396	FBgn0228056	NA	CG15580	FBgn0037398	FBgn0241256	FBgn0095650	Gasp	FBgn0026077	FBgn0241254	FBgn0095647	Obp83cd	FBgn0046878	FBgn0228057	FBgn0093389
000111	CR43387	lncRNA	FBgn0263217	NA	NA	CG4393	FBgn0039075	FBgn0241102	FBgn0095784	CG31515	FBgn0051515	FBgn0241100	FBgn0095783	CG17380	FBgn0039077	NA	NA	Ir94d	FBgn0259193	FBgn0277188	FBgn0093267
000111	CR46076	lncRNA	FBgn0267745	NA	NA	CG4815	FBgn0039568	FBgn0228377	FBgn0093154	trv	FBgn0085391	FBgn0240933	FBgn0095889	CG34354	FBgn0085383	FBgn0240934	FBgn0095891	CG43125	FBgn0262588	FBgn0276213	NA
000111	CG30413	pcg	FBgn0050413	FBgn0229381	FBgn0097018	CG9861	FBgn0034844	FBgn0231890	FBgn0088606	tbrd-3	FBgn0050417	FBgn0229382	FBgn0090330	CG3502	FBgn0046253	FBgn0229379	FBgn0090329	CG9863	FBgn0034846	FBgn0231892	FBgn0088607
000111	CR45637	lncRNA	FBgn0267197	NA	NA	CG31287	FBgn0051287	FBgn0241498	FBgn0100047	mtSSB	FBgn0010438	FBgn0243360	FBgn0100168	tara	FBgn0040071	FBgn0241502	FBgn0100048	bor	FBgn0287225	FBgn0243357	FBgn0093549
011111	scaRNA:PsiU2-38.40.42	etc	FBgn0263474	NA	NA	mAcon1	FBgn0010100	FBgn0230617	FBgn0091770	CG31627	FBgn0051627	FBgn0230618	FBgn0091771	bur	FBgn0000239	FBgn0230703	FBgn0092177	Mcm10	FBgn0032929	FBgn0230619	FBgn0091772
011111	snoRNA:Psi28S-3091b	etc	FBgn0082978	NA	NA	noi	FBgn0014366	FBgn0241292	FBgn0097770	Vha26	FBgn0283535	FBgn0228022	FBgn0097705	kra	FBgn0250753	FBgn0067980	FBgn0097769	SecS	FBgn0037347	FBgn0228023	FBgn0093356
011111	CR45535	lncRNA	FBgn0267091	NA	NA	CG1571	FBgn0029993	FBgn0233323	FBgn0098300	Ldsdh1	FBgn0029994	FBgn0068351	FBgn0097992	CG2256	FBgn0029995	FBgn0234950	FBgn0097990	UbcE2H	FBgn0029996	FBgn0085009	FBgn0097989
011111	CR43467	lncRNA	FBgn0263444	NA	NA	CG46319	FBgn0284235	NA	NA	CG12917	FBgn0033490	FBgn0236688	FBgn0089815	Or46a	FBgn0026388	FBgn0236689	FBgn0275109	CG18011	FBgn0033491	FBgn0236690	FBgn0089817
011111	Or46a	pcg	FBgn0026388	FBgn0236689	FBgn0275109	CG46319	FBgn0284235	NA	NA	CG12917	FBgn0033490	FBgn0236688	FBgn0089815	CG18011	FBgn0033491	FBgn0236690	FBgn0089817	KCNQ	FBgn0033494	FBgn0238999	FBgn0089176
011111	dmel_testis_AG_merged.7303.1	prev	NA	NA	NA	CG10321	FBgn0034643	FBgn0084603	FBgn0090286	Ip6k	FBgn0034644	FBgn0229970	FBgn0090287	CG30284	FBgn0050284	FBgn0231346	FBgn0088673	ND-B12	FBgn0034645	FBgn0068512	FBgn0090288
011111	CR45274	lncRNA	FBgn0266812	NA	NA	Dcr-2	FBgn0034246	FBgn0084944	FBgn0090278	CG6484	FBgn0034247	FBgn0231618	FBgn0088628	CG14483	FBgn0034248	FBgn0231617	FBgn0088627	RhoGAP54D	FBgn0034249	FBgn0231616	FBgn0088626
011111	CG15615	pcg	FBgn0034159	FBgn0231664	FBgn0090477	RalGPS	FBgn0034158	FBgn0229609	FBgn0088449	CG15919	FBgn0040743	FBgn0229611	FBgn0088451	CG5550	FBgn0034160	FBgn0229612	FBgn0096805	CG34459	FBgn0085488	FBgn0275724	FBgn0274945
011111	snoRNA:Me28S-G1083b	etc	FBgn0082934	NA	NA	mRpS17	FBgn0034986	FBgn0229280	FBgn0090500	Nop60B	FBgn0259937	FBgn0231995	FBgn0088421	ocm	FBgn0266083	FBgn0231996	FBgn0088422	cN-IIIB	FBgn0034988	FBgn0231997	FBgn0088423
011111	snoRNA:Me18S-C1366	etc	FBgn0082951	NA	NA	Sec61beta	FBgn0010638	FBgn0068037	FBgn0088375	CG12863	FBgn0033948	FBgn0276395	FBgn0275101	Had2	FBgn0033949	FBgn0231262	FBgn0088376	Mtkl	FBgn0262881	NA	NA
011111	CG15927	pcg	FBgn0030389	FBgn0234495	FBgn0096405	CG2574	FBgn0030386	FBgn0234491	FBgn0096402	Pkcdelta	FBgn0287828	FBgn0234494	FBgn0273512	CG15731	FBgn0030390	FBgn0233756	FBgn0096512	Rab40	FBgn0030391	FBgn0233755	FBgn0096511
011111	CG43886	pcg	FBgn0264478	FBgn0276962	NA	CG13676	FBgn0035844	FBgn0237686	FBgn0087520	CG42445	FBgn0259916	FBgn0237685	FBgn0087519	CG13675	FBgn0035845	FBgn0237684	FBgn0087518	RecQ4	FBgn0040290	FBgn0275863	FBgn0273982
011111	CR45406	lncRNA	FBgn0266955	NA	NA	iPLA2-VIA	FBgn0036053	FBgn0237613	FBgn0101674	Ciz1	FBgn0027567	FBgn0238970	FBgn0087618	CG34382	FBgn0085411	FBgn0238972	FBgn0087620	Taf2	FBgn0011836	FBgn0237611	FBgn0100850
011111	CR45979	lncRNA	FBgn0267641	NA	NA	Vps8	FBgn0035704	FBgn0237796	FBgn0087939	sfl	FBgn0020251	FBgn0238822	FBgn0100533	betaTub65B	FBgn0052396	FBgn0238821	FBgn0087997	MCU	FBgn0042185	FBgn0238824	FBgn0100536
011111	CG34309	pcg	FBgn0259831	FBgn0243299	FBgn0094616	CheA87a	FBgn0038142	FBgn0243298	FBgn0094614	Lip3	FBgn0023495	FBgn0241565	FBgn0094407	CG9813	FBgn0038143	FBgn0241564	FBgn0094406	CG8870	FBgn0038144	FBgn0243300	NA
011111	CG4459	pcg	FBgn0038753	FBgn0242186	FBgn0094363	CG4770	FBgn0038751	FBgn0242697	FBgn0094646	CG4462	FBgn0038752	FBgn0228903	FBgn0094364	Hs6st	FBgn0038755	FBgn0242185	FBgn0094361	CG46042	FBgn0267709	NA	NA
011111	CR44034	lncRNA	FBgn0264826	NA	NA	slou	FBgn0002941	FBgn0242066	FBgn0093435	CG15498	FBgn0038892	FBgn0228889	FBgn0093434	InR	FBgn0283499	FBgn0242064	FBgn0094829	E2f1	FBgn0011766	FBgn0242063	FBgn0094828
011111	CG14857	pcg	FBgn0038262	FBgn0241385	FBgn0093914	CG14855	FBgn0038260	FBgn0241383	FBgn0093912	CG14856	FBgn0038261	FBgn0241384	FBgn0093913	btsz	FBgn0266756	FBgn0243451	FBgn0095146	CG3610	FBgn0038266	FBgn0241388	FBgn0096505
011111	CR45331	lncRNA	FBgn0266870	NA	NA	side-II	FBgn0259213	FBgn0241868	FBgn0092025	CG3491	FBgn0028887	FBgn0236416	FBgn0091923	mol	FBgn0086711	FBgn0241857	FBgn0092024	DCTN5-p25	FBgn0040228	FBgn0236417	FBgn0091924
011111	CG31954	pcg	FBgn0051954	FBgn0232446	FBgn0091695	CG15414	FBgn0031542	FBgn0232450	FBgn0091698	tim	FBgn0014396	FBgn0020061	FBgn0091697	LeuRS	FBgn0284253	FBgn0232442	FBgn0091694	CG17593	FBgn0031544	FBgn0235668	FBgn0092265
011111	CG9497	pcg	FBgn0031800	FBgn0235870	FBgn0092421	Pez	FBgn0031799	FBgn0235871	FBgn0092422	Cpr	FBgn0015623	FBgn0231454	FBgn0091543	CG9498	FBgn0031801	FBgn0235869	FBgn0098279	ppk7	FBgn0031802	FBgn0235868	FBgn0092419
011111	CR43604	lncRNA	FBgn0263489	NA	NA	CheA29a	FBgn0053194	NA	NA	CG43796	FBgn0264340	FBgn0236165	FBgn0092547	CG13088	FBgn0032047	FBgn0236678	FBgn0092556	CG43400	FBgn0263314	FBgn0236167	NA
011111	CR44785	lncRNA	FBgn0266020	NA	NA	crc	FBgn0000370	FBgn0230627	FBgn0091351	CG46314	FBgn0284230	NA	NA	dimm	FBgn0023091	FBgn0230628	FBgn0091354	Tsp39D	FBgn0032943	FBgn0230629	FBgn0091355
011111	CR44727	lncRNA	FBgn0265940	NA	NA	CG43333	FBgn0263038	FBgn0242180	FBgn0092625	Dyrk2	FBgn0016930	FBgn0242170	FBgn0092624	wb	FBgn0261563	FBgn0236393	FBgn0091309	CG32971	FBgn0052971	FBgn0276416	NA
011111	AstCC	pcg	FBgn0032337	FBgn0230748	FBgn0091259	CG43725	FBgn0263971	FBgn0235921	FBgn0092662	AstC	FBgn0032336	FBgn0230759	FBgn0091260	CG16854	FBgn0032338	FBgn0235922	FBgn0092663	Wdr59	FBgn0032339	FBgn0235923	FBgn0092664
011111	CR45375	lncRNA	FBgn0266915	NA	NA	STUB1	FBgn0027052	FBgn0066136	FBgn0092816	Nse4	FBgn0032251	FBgn0235878	FBgn0092817	loh	FBgn0032252	FBgn0235879	FBgn0092818	ppk10	FBgn0065110	FBgn0231274	FBgn0091122
011111	CR42844	lncRNA	FBgn0262033	NA	NA	lectin-30A	FBgn0040097	FBgn0228422	NA	Ggamma30A	FBgn0267252	FBgn0276530	FBgn0099707	CG17005	FBgn0032109	FBgn0236215	FBgn0099710	Cks30A	FBgn0010314	FBgn0236216	FBgn0099712
011111	CG13692	pcg	FBgn0031254	FBgn0234306	FBgn0097661	RpLP1	FBgn0002593	FBgn0068061	FBgn0097659	CG11885	FBgn0031253	FBgn0233663	FBgn0101777	BBS8	FBgn0031255	FBgn0234317	FBgn0097664	ex	FBgn0004583	FBgn0234328	FBgn0097667
011111	CR43174	lncRNA	FBgn0267794	NA	NA	Wdr92	FBgn0036771	FBgn0237265	FBgn0101573	CG5290	FBgn0036772	FBgn0239330	FBgn0102216	Eip75B	FBgn0000568	FBgn0239329	FBgn0102215	CG32192	FBgn0052192	FBgn0237267	FBgn0273954
011111	CG43337	pcg	FBgn0263042	FBgn0238295	NA	CG13893	FBgn0035146	FBgn0238297	FBgn0102029	Reg-2	FBgn0016715	FBgn0238296	FBgn0087100	Gale	FBgn0035147	FBgn0238375	FBgn0101455	CG3402	FBgn0035148	FBgn0238293	FBgn0087099
011111	CR44526	lncRNA	FBgn0265719	NA	NA	Arr2	FBgn0000121	FBgn0238556	FBgn0087193	hry	FBgn0001168	FBgn0238065	FBgn0101339	SrpRbeta	FBgn0011509	FBgn0068029	FBgn0087192	CG32022	FBgn0052022	FBgn0238554	FBgn0087191
011111	CG13728	pcg	FBgn0036716	FBgn0239385	FBgn0101309	tap	FBgn0015550	FBgn0237238	FBgn0087210	Cad74A	FBgn0036715	FBgn0239386	FBgn0101310	CG13731	FBgn0036717	NA	NA	blot	FBgn0027660	FBgn0067942	FBgn0101307
011111	CG13685	pcg	FBgn0035816	FBgn0238888	FBgn0087363	CG8492	FBgn0035813	FBgn0237708	FBgn0101149	Snmp2	FBgn0035815	FBgn0237707	FBgn0101148	CG7409	FBgn0035817	FBgn0238889	FBgn0087364	Hn	FBgn0001208	FBgn0068144	FBgn0087366
011111	CR43146	lncRNA	FBgn0262622	NA	NA	caps	FBgn0023095	FBgn0239193	FBgn0101028	CG32119	FBgn0052119	FBgn0237398	FBgn0087457	Sfp70A4	FBgn0259970	NA	NA	CG42481	FBgn0259971	NA	NA
011111	CR44540	lncRNA	FBgn0265733	NA	NA	scramb1	FBgn0052056	FBgn0237596	FBgn0100829	Or67c	FBgn0036078	FBgn0237595	FBgn0100828	can	FBgn0011569	FBgn0237594	FBgn0100827	Or67d	FBgn0036080	FBgn0238984	FBgn0087632
011111	CG42831	pcg	FBgn0262020	FBgn0276721	NA	CG43245	FBgn0262890	NA	NA	CG12523	FBgn0036102	NA	NA	tna	FBgn0026160	FBgn0239010	FBgn0087653	CG6418	FBgn0036104	FBgn0237577	FBgn0100812
011111	CR44675	lncRNA	FBgn0265886	NA	NA	nkd	FBgn0002945	FBgn0239748	FBgn0087828	Acp76A	FBgn0015586	FBgn0239747	NA	CG43407	FBgn0263326	NA	NA	Ugt316A1	FBgn0036842	FBgn0239992	FBgn0087826
011111	CR45435	lncRNA	FBgn0266984	NA	NA	CG32198	FBgn0052198	NA	NA	AstC-R1	FBgn0036790	FBgn0237285	FBgn0100620	CG7271	FBgn0036791	FBgn0237286	NA	term	FBgn0003683	FBgn0237286	NA
011111	CG42714	pcg	FBgn0261631	FBgn0277000	FBgn0274320	CG13299	FBgn0035694	FBgn0237808	FBgn0087948	BG642312	FBgn0047334	FBgn0237807	FBgn0087947	CG10226	FBgn0035695	FBgn0237805	FBgn0087946	Mdr65	FBgn0004513	FBgn0237804	FBgn0087945
011111	BG642312	pcg	FBgn0047334	FBgn0237807	FBgn0087947	CG33946	FBgn0047000	NA	NA	CG13299	FBgn0035694	FBgn0237808	FBgn0087948	CG42714	FBgn0261631	FBgn0277000	FBgn0274320	CG10226	FBgn0035695	FBgn0237805	FBgn0087946
011111	CG33946	pcg	FBgn0047000	NA	NA	CG8219	FBgn0035693	NA	NA	LanA	FBgn0002526	FBgn0237809	FBgn0087949	CG13299	FBgn0035694	FBgn0237808	FBgn0087948	BG642312	FBgn0047334	FBgn0237807	FBgn0087947
011111	dmel_testis_AG_merged.4997.1	prev	NA	NA	NA	Gle1	FBgn0033316	FBgn0236572	FBgn0089408	CG8635	FBgn0033317	FBgn0240063	FBgn0089609	ptc	FBgn0003892	FBgn0236573	FBgn0089409	Acsl	FBgn0263120	FBgn0236574	FBgn0089410
011111	CR44641	lncRNA	FBgn0265852	NA	NA	Cpr56F	FBgn0034499	FBgn0231459	FBgn0089708	CkIIbeta2	FBgn0026136	FBgn0229871	FBgn0089296	CG11200	FBgn0034500	FBgn0231458	FBgn0089707	CG13868	FBgn0034501	FBgn0231457	FBgn0089706
011111	Cda9	pcg	FBgn0034197	FBgn0229446	FBgn0088483	Amy-d	FBgn0000078	FBgn0013165	FBgn0274898	CG15605	FBgn0034196	FBgn0231832	FBgn0090452	CG45273	FBgn0266811	NA	NA	Acp54A1	FBgn0083936	NA	NA
011111	CR44369	lncRNA	FBgn0265500	NA	NA	Dh44-R1	FBgn0033932	FBgn0231247	FBgn0090532	CG10104	FBgn0033933	FBgn0231248	FBgn0090533	CG17385	FBgn0033934	FBgn0068384	FBgn0088391	Sin1	FBgn0033935	FBgn0231249	FBgn0090534
011111	Jhe	pcg	FBgn0010052	FBgn0229547	FBgn0088333	Ric	FBgn0265605	FBgn0231723	FBgn0090599	Asph	FBgn0034075	FBgn0229546	FBgn0088331	Jhe	FBgn0010052	FBgn0229547	FBgn0088333	CG30095	FBgn0050095	FBgn0229550	FBgn0088334
011111	CG11191	pcg	FBgn0033249	FBgn0240581	FBgn0088260	Dic3	FBgn0033248	FBgn0240600	FBgn0088262	Hey	FBgn0027788	FBgn0240591	FBgn0088261	Odc1	FBgn0013307	FBgn0236528	FBgn0090682	Odc2	FBgn0013308	FBgn0236529	NA
011111	CR44353	lncRNA	FBgn0265453	NA	NA	CG6340	FBgn0030648	FBgn0234671	FBgn0098909	Gmap	FBgn0027287	FBgn0234673	FBgn0098910	Ac13E	FBgn0022710	FBgn0233593	FBgn0099252	CG42300	FBgn0259196	NA	NA
011111	yellow-e3	pcg	FBgn0038150	FBgn0241557	FBgn0094399	GILT1	FBgn0038149	FBgn0068188	FBgn0094401	Dpm3	FBgn0053977	FBgn0241558	FBgn0094400	yellow-e2	FBgn0038151	FBgn0241556	FBgn0096916	yellow-e	FBgn0041711	FBgn0241555	FBgn0094398
011111	CR42651	lncRNA	FBgn0261503	NA	NA	Ama	FBgn0000071	FBgn0241979	FBgn0094206	Dfd	FBgn0000439	FBgn0241980	FBgn0094810	Scr	FBgn0003339	FBgn0242877	FBgn0094808	ftz	FBgn0001077	FBgn0241981	FBgn0094208
011111	CR45587	lncRNA	FBgn0267147	NA	NA	CG31345	FBgn0051345	FBgn0241599	FBgn0095115	beat-Va	FBgn0038087	FBgn0241597	FBgn0095114	CG10126	FBgn0038088	FBgn0241596	FBgn0095113	d-cup	FBgn0038089	FBgn0243255	FBgn0093937
011111	CR34044	lncRNA	FBgn0054044	NA	NA	primo-1	FBgn0040077	FBgn0067937	FBgn0095165	primo-2	FBgn0040076	FBgn0241535	FBgn0095164	kmr	FBgn0085412	FBgn0243325	FBgn0093899	Ubc87F	FBgn0267383	FBgn0241534	FBgn0095163
011111	CR44950	lncRNA	FBgn0266255	NA	NA	Trmt61	FBgn0039407	FBgn0240819	FBgn0095525	CG14551	FBgn0039408	FBgn0228493	FBgn0093528	dysf	FBgn0039411	FBgn0228491	FBgn0093527	Cipc	FBgn0051324	FBgn0240820	FBgn0095526
011111	Or98b	pcg	FBgn0039582	FBgn0240941	FBgn0095596	Gfat2	FBgn0039580	FBgn0228372	FBgn0093150	Moca-cyp	FBgn0039581	FBgn0068122	FBgn0095894	beat-VI	FBgn0039584	FBgn0240943	FBgn0095597	CG1894	FBgn0039585	FBgn0240944	NA
011111	CR46062	lncRNA	FBgn0267731	NA	NA	CG34129	FBgn0083965	FBgn0240823	FBgn0274689	CG12290	FBgn0039419	FBgn0240824	FBgn0095965	Ald1	FBgn0000064	FBgn0228487	FBgn0093061	CG6154	FBgn0039420	FBgn0240826	FBgn0095966
011111	CR45542	lncRNA	FBgn0267102	NA	NA	CG42395	FBgn0259741	FBgn0242692	FBgn0094640	Hex-A	FBgn0001186	FBgn0020950	FBgn0099318	Gga	FBgn0030141	FBgn0235242	FBgn0099561	Lst8	FBgn0264691	FBgn0233018	FBgn0099374
011111	CR45191	lncRNA	FBgn0266701	NA	NA	CG34432	FBgn0085461	FBgn0228729	NA	CG34433	FBgn0085462	FBgn0228729	NA	Spn100A	FBgn0039795	FBgn0228731	FBgn0099913	CG12069	FBgn0039796	FBgn0240560	FBgn0100309
